# JNK signalling regulates self-renewal of proliferative urine-derived renal progenitor cells via inhibition of ferroptosis

**DOI:** 10.1101/2022.08.24.505101

**Authors:** Lisa Nguyen, Michelle Westerhoff, Leonie Thewes, Wasco Wruck, Andreas S. Reichert, Carsten Berndt, James Adjaye

## Abstract

With a global increase in chronic kidney disease patients, alternatives to dialysis and organ transplantation are needed. Stem cell-based therapies could be one possibility to treat chronic kidney disease. Here, we used multipotent urine-derived renal progenitor cells (UdRPCs) to study nephrogenesis. UdRPCs treated with the JNK inhibitor-AEG3482, displayed decreased proliferation and downregulated transcription of cell cycle-associated genes as well as the kidney progenitor markers -SIX2, CITED1, and SALL1. In addition, levels of activated SMAD2/3, which is associated with the maintenance of self-renewal in UdRPCs, were decreased. JNK inhibition resulted in less efficient oxidative phosphorylation and more lipid peroxidation via ferroptosis-an iron-dependent non-apoptotic cell death pathway linked to various forms of kidney disease. Our study reveals the importance of JNK signalling in maintaining self-renewal as well as protection against ferroptosis in SIX2-positive UdRPCs. We propose that UdRPCs can be used for modelling ferroptosis-induced kidney diseases.
