## Supplemental Table 1 for "JNK signalling regulates self-renewal of proliferative urine-derived renal progenitor cells via inhibition of ferroptosis"

### Sheet: Tabelle1
Table S1: List of qRT-PCR primers.
	forward 5’ → 3’	reverse 5’ → 3’
ABCC4	CTCACGCTCATGGGGATGTT	GGTGGTGGGCGTTTCTGATA
CASP3	TCATTATTCAGGCCTGCCGTGGTA	TGGATGAACCAGGAGCCATCCTTT
CD106	CGAACCCAAACAAAGGCAGAGTA	GAGGAAGGGCTGACCAAGACG
CD133	GAGGCGGAATTCTTGACCGA	TCCAACGCCTCTTTGGTCTC
CITED1	AGGCCTGCACTTGATGTC	ACCGCAAGGTTGGAGTAG
cJUN	ACCTTGAAAGCTCAGAACTCGG	TTAGCATGAGTTGGCACCCAC
KI67	TCGTCCCAGTGGAAGAGTTG	CGACCCCGCTCCTTTTGAT
Nephrin	GACCCCTCTACGATGAAGTGC	GGGTTCCAGAGTGTCCAAGTC
NR3C2	TGTCCTGCTTGCAGACTTCAGA	GCTGCTCCTCGTGAATCCCT
RPL37A	GTGGTTCCTGCATGAAGACAGTG	TTCTGATGGCGGACTTTACCG
P53	CAGGGCAGCTACGGTTTCC	CAGTTGGCAAAACATCTTGTTGAG
SALL1	ACCTTCACCAACCCTTT	AGTGTGTGTCCTGTAGTG
SIX2	TCCTGGTCCCTCCGTAT	TAGGGGCAGATAGACCA
SLC12A1	AACTTTGGGCCACGCTTCAC	CCACACAGGCCCCTACACAA
