## Supplemental Table 5 for "JNK signalling regulates self-renewal of proliferative urine-derived renal progenitor cells via inhibition of ferroptosis"

### Sheet: S1
Table S5: GO terms of down- and upregulated genes from KEGG analysis for the time points 24 h, 72 h and 120 h after JNK inhibition.
down		kegg_name	pValue	qValue	genes
	24h	Cell cycle	6.4039e-10	1.17191e-07	BUB1, BUB1B, CCNA2, CCNB1, CCNB2, CCND2, CCNE2, CCNH, CDC14B, CDC20, CDC45, CDC6, CDK1, MCM6, MCM7, ORC1, ORC6, PLK1, PTTG1, TTK
	72h	Cell cycle	0.00095822	0.0389678	BUB1, CCNA2, CCNB2, CCND2, CDKN1C, MAD2L1, MCM7, PLK1
	120h	Cell cycle	1.1375e-07	2.34322e-05	ANAPC11, BUB1, BUB1B, CCNA2, CCNB1, CCNB2, CCND2, CDC14B, CDC20, CDC6, CDK1, CDKN2A, MAD2L1, MCM7, PLK1, PTTG1, TTK
up		kegg_name	pValue	qValue	genes
	24h	Ferroptosis	8.99e-06	0.00093935	ACSL6, FTL, GCLC, GCLM, HMOX1, SLC3A2, SLC7A11, TFRC
		Glutathione metabolism	0.00363512	0.0639689	CHAC1, G6PD, GCLC, GCLM, GSR, MGST1
	72h	Ferroptosis	0.000375501	0.0343584	ATG5, GCLC, GCLM, SLC11A2, SLC7A11, TFRC
		Glutathione metabolism	0.00221288	0.0809913	ANPEP, G6PD, GCLC, GCLM, MGST1, SRM
	120h	Ferroptosis	0.00249888	0.0609726	ACSL4, FTL, GCLM, SLC11A2, SLC7A11, TFRC
		Glutathione metabolism	0.0128024	0.156189	ANPEP, G6PD, GCLM, MGST1, ODC1, SRM

### Sheet: Tabelle1
	kegg_name	pValue	qValue	genes
24h	Cell cycle	6.4039e-10	1.17191e-07	BUB1, BUB1B, CCNA2, CCNB1, CCNB2, CCND2, CCNE2, CCNH, CDC14B, CDC20, CDC45, CDC6, CDK1, MCM6, MCM7, ORC1, ORC6, PLK1, PTTG1, TTK
	p53 signaling pathway	5.9902e-05	0.00274049	CCNB1, CCNB2, CCND2, CCNE2, CDK1, CYCS, GTSE1, IGFBP3, RRM2, SESN3
	Cellular senescence	0.00257881	0.0658947	CCNA2, CCNB1, CCNB2, CCND2, CCNE2, CDK1, CXCL8, IGFBP3, ITPR2, LIN9, MYBL2, PPP3CB
	Apoptosis	0.00785619	0.159742	BIRC5, CTSB, CTSS, CYCS, ITPR2, JUN, LMNB1, MAPK10, PARP2, TNFSF10
	MAPK signaling pathway	0.0603281	0.394287	ARRB1, DUSP8, ERBB3, FGFR2, HSPA2, JUN, KITLG, MAP3K1, MAPK10, PAK1, PDGFC, PPP3CB, SOS2, STMN1
	PI3K-Akt signaling pathway	0.629239	0.866787	BRCA1, CCND2, CCNE2, ERBB3, FGFR2, KITLG, LPAR6, PDGFC, SOS2, TNC
72h	PI3K-Akt signaling pathway	0.00021248	0.012961	BCL2, CCND2, COL4A1, COL4A4, COL4A5, COL4A6, EFNA1, EFNA3, FGF23, FGF9, FGFR2, GNG7, ITGA11, ITGB4, LPAR6, NTRK2
	Cell cycle	0.00095822	0.0389678	BUB1, CCNA2, CCNB2, CCND2, CDKN1C, MAD2L1, MCM7, PLK1
	MAPK signaling pathway	0.0226878	0.257853	ECSIT, EFNA1, EFNA3, FGF23, FGF9, FGFR2, MAPK8IP1, NTRK2, STMN1, TGFBR1
	p53 signaling pathway	0.118155	0.430212	BCL2, CCNB2, CCND2
	Apoptosis	0.184913	0.47419	BCL2, CTSS, HRK, LMNB1
	Cellular senescence	0.254294	0.502151	CCNA2, CCNB2, CCND2, TGFBR1
120h	Cell cycle	1.1375e-07	2.34322e-05	ANAPC11, BUB1, BUB1B, CCNA2, CCNB1, CCNB2, CCND2, CDC14B, CDC20, CDC6, CDK1, CDKN2A, MAD2L1, MCM7, PLK1, PTTG1, TTK
	p53 signaling pathway	0.00027239	0.0187042	BCL2, CCNB1, CCNB2, CCND2, CDK1, CDKN2A, CYCS, GTSE1, RRM2
	Cellular senescence	0.00633357	0.130472	CCNA2, CCNB1, CCNB2, CCND2, CDK1, CDKN2A, CXCL8, EIF4EBP1, FOXM1, MYBL2, TGFBR1
	PI3K-Akt signaling pathway	0.00836039	0.156567	ATF6B, BCL2, CCND2,COL4A1, EFNA1, EIF4EBP1, ERBB4, GNG11, GNG7, INSR, ITGA11, ITGB6, LPAR5, LPAR6, NGF, NTRK2, PDGFC, PIK3CG, TNC
	Apoptosis	0.067172	0.592222	BCL2, BIRC5, CYCS
	MAPK signaling pathway	0.368163	0.871743	EFNA1, ERBB4, INSR, NGF, NTRK2, PAK1, PDGFC, RPS6KA2, STMN1, TGFBR1
