## Supplemental Table 6 for "JNK signalling regulates self-renewal of proliferative urine-derived renal progenitor cells via inhibition of ferroptosis"

### Sheet: Tabelle1
Table S6: Downregulated cell cycle-related gene lists of Metascape analysis for the time points 24 h, 72 h and 120 h after JNK inihbition.
	Category	Term	Description	LogP	Log(q-value)	Gene symbols
24h	Reactome Gene Sets	R-HSA-1640170	Cell Cycle	-5.51724	-1.773	BRCA1, E2F1, MSH5, PPP1R12B, H3-4, CDC45,H2BC17, H4C6,CCNE2, EXO1, PLK4,STAG3, ORC6, DSCC1, HAUS3, CENPU, NUF2, MASTL, H4-16, ESCO2, SKA1, LIN9, RAD51AP1, TAF1A, USP43, INO80C
72h	GO Biological Processes	GO:0051301	Cell division	-6.06514	-2.196	ANK3, BLM, BUB1, CDC25A, CENPA, ESRRB, FGF5, ING2, KIF11, MAD2L1, NEDD9, VRK1, CDC7, TIMELESS, CCNB2, KIF20B, KNTC1, KIF20A, CCNO, SMC2, MAPRE3, HAUS5, NCAPH, INTU, ZWILCH, SUSD2, KNL1, SOX17, TAS1R2, SETDB2, MASTL, SYCE1, PARD3B, CCSAP, E2F7, PPP1R1C, SPICE1, CENPW
120h	Reactome Gene Sets	R-HSA-1640170	Cell Cycle	-11.3135	-7.967	BLM, BUB1, CDK1, CDC6, CENPA, CENPF, H2BC5, HMMR, MAD2L1, MYBL2, PPP1R12B, NEK2, ORC1, PRIM1, TOP2A, H3C8, H3C10, CCNB2, KIF20A, NDC80, KIF2C, NUP210, FBXO5, GTSE1, CDCA8, KNL1, CDT1, H2BU1, SGO1, CENPW
